# Network Analysis Reveals Protein Modules Associated with Childhood Respiratory Diseases

**DOI:** 10.1101/2024.06.14.599044

**Authors:** Nicole Prince, Sofina Begum, Kevin M Mendez, Lourdes G Ramirez, Yulu Chen, Qingwen Chen, Su H Chu, Priyadarshini Kachroo, Ofer Levy, Joann Diray-Arce, Paolo Palma, Augusto A Litonjua, Scott T Weiss, Rachel S Kelly, Jessica A Lasky-Su

**Author notes:** **Corresponding Author:** Jessica A. Lasky-Su, ScD., Channing Division of Network Medicine Department of Medicine, Brigham and Women’s Hospital, 181 Longwood Avenue, Boston, MA, 02115. These authors contributed equally (Rachel S Kelly, Jessica A Lasky-Su). **Funding:** This study was funded by NHLBI grants R01HL123915, R01HL141826, K01HL146980, and T32HL007427; and NIAID grant U19AI168643.

## Abstract

**Background:** The first year of life is a period of rapid immune development that can impact health trajectories and the risk of developing respiratory-related diseases, such as asthma, recurrent infections, and eczema. However, the biology underlying subsequent disease development remains unknown.

**Methods:** Using weighted gene correlation network analysis (WGCNA), we derived modules of highly correlated immune-related proteins in plasma samples from children at age 1 year (N=294) from the Vitamin D Antenatal Asthma Reduction Trial (VDAART). We applied regression analyses to assess relationships between protein modules and development of childhood respiratory diseases up to age 6 years. We then characterized genomic, environmental, and metabolomic factors associated with modules.

**Results:** WGCNA identified four protein modules at age 1 year associated with incidence of childhood asthma and/or recurrent wheeze (P_adj_ range: 0.02-0.03), respiratory infections (P_adj_ range: 6.3×10-9-2.9×10-6), and eczema (P_adj_=0.01) by age 6 years; three modules were associated with at least one environmental exposure (P_adj_ range: 2.8×10-10-0.03) and disrupted metabolomic pathway(s) (P_adj_ range: 2.8×10-6-0.04). No genome-wide SNPs were identified as significant genetic risk factors for any protein module. Relationships between protein modules with clinical, environmental, and ‘omic factors were temporally sensitive and could not be recapitulated in protein profiles at age 6 years.

**Conclusion:** These findings suggested protein profiles as early as age 1 year predicted development of respiratory-related diseases through age 6 and were associated with changes in pathways related to amino acid and energy metabolism. These may inform new strategies to identify vulnerable individuals based on immune protein profiling.
