## Supplementary Tables 1-6 for "Network Analysis Reveals Protein Modules Associated with Childhood Respiratory Diseases": Supp_Tab1.xlsx

### Sheet: Supp_Tab1
		Cluster 1		Cluster 2		Cluster 3		Cluster 4
Protein	Cluster Membership	Coefficient	P-Value	Coefficient	P-Value	Coefficient	P-Value	Coefficient	P-Value
MMP8	Cluster 1	0.876232	1.40168e-94	0.695737	7.33959e-44	0.278167	1.26475e-06	0.000252321	0.996563
IL1B	Cluster 1	0.758721	2.7186e-56	0.546493	2.71613e-24	0.241363	2.87839e-05	0.00141565	0.980717
S100A12	Cluster 1	0.871804	1.68977e-92	0.47344	7.88086e-18	0.193891	0.000831356	-0.0762445	0.192353
MPO	Cluster 1	0.848496	1.08948e-82	0.52701	2.05414e-22	0.240324	3.12269e-05	0.0407103	0.486836
LCN2	Cluster 1	0.839198	3.15406e-79	0.721697	1.44026e-48	0.234576	4.86927e-05	0.16058	0.00578763
IL1RN	Cluster 1	0.879893	2.31385e-96	0.633011	2.51797e-34	0.194667	0.000791423	0.0902074	0.12276
CXCL8	Cluster 1	0.500028	5.27429e-20	0.392245	2.98132e-12	0.204545	0.000416095	0.148815	0.0106185
CHI3L1	Cluster 1	0.739965	3.25074e-52	0.59163	3.77546e-29	0.176397	0.00240117	0.192682	0.000897283
S100A9	Cluster 1	-0.548262	1.80818e-24	-0.183923	0.00153884	-0.118646	0.0420658	0.204586	0.000414963
IL16	Cluster 1	0.734038	5.34631e-51	0.245763	2.03018e-05	0.219546	0.000147763	-0.0245284	0.675329
PTX3	Cluster 1	0.527621	1.80101e-22	0.372077	4.37623e-11	-0.0155585	0.790507	0.0442282	0.449952
TREM1	Cluster 2	0.598937	5.21588e-30	0.800137	8.84081e-67	0.187283	0.00125471	0.217308	0.000173231
MMP9	Cluster 2	0.52862	1.4517e-22	0.819563	1.35949e-72	0.259919	6.31548e-06	0.0891613	0.127178
OSM	Cluster 2	0.703834	2.83467e-45	0.919327	2.6743e-120	0.182473	0.00167881	0.0658931	0.260063
HGF	Cluster 2	0.579458	9.14744e-28	0.914595	7.71543e-117	0.309122	6.2727e-08	0.0847196	0.147322
CSF3	Cluster 2	0.236714	4.13272e-05	0.540951	9.56671e-24	0.0869003	0.137148	0.0308607	0.598178
LIF	Cluster 2	0.373135	3.81801e-11	0.606361	6.62356e-31	0.159101	0.00626042	0.23423	4.99942e-05
CXCL1	Cluster 3	0.307438	7.45423e-08	0.266438	3.60389e-06	0.846636	5.59679e-82	0.185831	0.00137098
CXCL3	Cluster 3	0.16082	0.00571413	0.163785	0.00487172	0.922697	6.77875e-123	0.15133	0.0093579
CXCL5	Cluster 3	0.148177	0.0109609	0.209723	0.000293429	0.833948	2.27681e-77	0.105965	0.0696336
CXCL2	Cluster 3	0.306231	8.43079e-08	0.29075	3.89275e-07	0.94367	2.75604e-142	0.11375	0.0513637
CTLA4	Cluster 4	0.123991	0.0335737	0.135686	0.0199442	0.109912	0.0597978	0.821194	4.10738e-73
TNF	Cluster 4	0.147946	0.0110875	0.13618	0.0194945	0.227218	8.46214e-05	0.531734	7.38301e-23
TNFRSF8	Cluster 4	-0.0189121	0.746755	0.0759733	0.193944	0.136475	0.0192296	0.840516	1.05137e-79
IL2RA	Cluster 4	0.0213294	0.715704	0.157872	0.006679	0.11144	0.0563132	0.816973	8.87488e-72
NCR1	Cluster 4	0.175465	0.00253409	0.210323	0.000281636	0.0555132	0.34286	0.65077	8.50975e-37
LAMP3	Cluster 4	0.0477951	0.41422	0.103614	0.076094	0.155159	0.00769313	0.669974	1.16054e-39
CXCL13	Cluster 4	-0.0489334	0.403178	0.179931	0.00195258	0.18701	0.00127584	0.610814	1.87085e-31
PDCD1	Cluster 4	-0.0833224	0.154136	-0.0188782	0.747192	0.0761568	0.192866	0.76287	3.03073e-57
TNFSF8	Cluster 4	-0.0496238	0.396567	-0.078446	0.179788	0.015322	0.793619	0.547547	2.13197e-24
IL2RB	Cluster 4	-0.131679	0.0239428	-0.00766167	0.895924	-0.131774	0.0238406	0.6411	1.97558e-35
MERTK	Cluster 4	0.0843031	0.149329	0.0994332	0.0887778	0.168298	0.00380268	0.540913	9.64994e-24
TNFRSF9	Cluster 4	0.0231123	0.693095	0.143331	0.0138993	0.0945597	0.105645	0.707792	5.54647e-46
TNFRSF4	Cluster 4	-0.0120689	0.83674	0.0277219	0.635929	-0.0285229	0.6262	0.629728	6.92451e-34
TNFRSF17	Cluster 4	0.0662494	0.257489	0.108124	0.0641005	0.255422	9.22013e-06	0.536289	2.71057e-23
CD83	Cluster 4	0.0275607	0.637895	0.164765	0.00461882	0.0968955	0.0972694	0.691001	4.68288e-43
IL15RA	Cluster 4	0.0963602	0.0991405	0.175675	0.00250363	0.17951	0.00200164	0.789102	9.33834e-64
MET	Cluster 4	0.111911	0.0552724	0.0618625	0.290413	0.126621	0.0299623	0.491411	2.80353e-19
CCL17		0.278338	1.2451e-06	0.312704	4.32901e-08	0.509854	7.40192e-21	0.142392	0.0145427
TNFRSF14		0.346443	1.02766e-09	0.394697	2.1234e-12	0.393095	2.65137e-12	0.48956	3.98917e-19
FTH1		0.450875	3.97383e-16	0.323479	1.37709e-08	0.3864	6.61891e-12	0.035349	0.546033
CTF1		0.374447	3.22167e-11	0.33412	4.24797e-09	0.444311	1.17829e-15	0.131249	0.0244105
PDGFA		0.307348	7.52348e-08	0.35666	3.02077e-10	0.501742	3.76169e-20	0.17563	0.00251008
CCL13		0.243712	2.39078e-05	0.198448	0.000620985	0.276091	1.52766e-06	0.167578	0.00395751
CXCL12		0.141056	0.0155025	-0.00275923	0.962426	0.255648	9.04833e-06	0.325859	1.06265e-08
TGFB1		0.365049	1.06929e-10	0.367041	8.31883e-11	0.586397	1.51116e-28	0.126853	0.0296597
IL18		0.487228	6.20287e-19	0.488332	5.03564e-19	0.373879	3.46786e-11	0.322805	1.48138e-08
CCL5		0.262286	5.16034e-06	0.345195	1.18983e-09	0.732469	1.1082e-50	0.170431	0.00337535
MIF		0.620821	1.0142e-32	0.433668	6.53829e-15	0.488069	5.2919e-19	0.123435	0.0343833
MDK		0.268247	3.07601e-06	0.205392	0.00039322	0.412435	1.67546e-13	0.371902	4.47555e-11
IL7		0.290159	4.11972e-07	0.369514	6.07699e-11	0.575252	2.66932e-27	0.212919	0.00023553
EGF		0.300113	1.55993e-07	0.305694	8.90379e-08	0.560241	1.07816e-25	0.240601	3.05555e-05
ANGPT1		0.272162	2.17502e-06	0.370374	5.44482e-11	0.566252	2.50774e-26	0.0543176	0.353371
VEGFC		0.318709	2.29916e-08	0.363455	1.30568e-10	0.579377	9.33994e-28	0.251256	1.30101e-05
VEGFA		0.281632	9.19535e-07	0.345414	1.15973e-09	0.485421	8.71201e-19	0.0933018	0.110386
CD40		0.288517	4.81854e-07	0.381976	1.19798e-11	0.338444	2.60011e-09	0.473271	8.12455e-18
TIMP1		0.220083	0.000142204	0.258089	7.3731e-06	0.559023	1.44345e-25	0.39229	2.96284e-12
IRAK4		0.396192	1.72428e-12	0.316038	3.05202e-08	0.443416	1.36428e-15	0.168458	0.00376893
BMP10		0.168658	0.00372734	-0.00334438	0.954466	0.164496	0.00468709	0.0496039	0.396757
BDNF		0.293951	2.85807e-07	0.340555	2.04028e-09	0.61352	8.59594e-32	0.172832	0.00294673
TNFSF12		-0.0156562	0.789222	0.10391	0.075255	0.368317	7.07724e-11	0.208867	0.000311051
GDF2		0.177343	0.00227266	-0.00911098	0.876381	0.139316	0.0168363	0.0394187	0.500774
FGF2		0.347495	9.07754e-10	0.33975	2.23833e-09	0.354143	4.10096e-10	0.245691	2.04196e-05
THPO		0.394364	2.22399e-12	0.433151	7.09434e-15	0.466254	2.83482e-17	0.259716	6.42519e-06
Inhibin_A		-0.0239839	0.68214	-0.10694	0.0670883	-0.027901	0.633749	-0.0653972	0.263675
CD70		0.0415143	0.478265	-0.119556	0.0405026	-0.0496697	0.39613	0.150829	0.00959792
CCL7		0.15177	0.00915129	0.147106	0.0115584	0.0913837	0.117935	0.246427	1.92486e-05
SCG2		-0.132967	0.0225885	-0.0342947	0.558078	0.0121099	0.836194	0.268925	2.8981e-06
IL13		0.132756	0.0228052	0.210195	0.000284107	0.142158	0.0147067	0.250792	1.35135e-05
CD200		0.0236429	0.686418	-0.0166391	0.77633	0.098449	0.0919975	-0.0250711	0.668567
WNT7A		-0.0545818	0.351031	-0.0144169	0.80556	-0.0568572	0.331284	0.0454676	0.437343
MUC16		-0.0555289	0.342723	-0.0983937	0.0921812	-0.0288697	0.622009	0.202458	0.000477837
VEGFD		0.205808	0.000382418	0.11109	0.0570959	0.0835691	0.152916	-0.0876299	0.133868
IL11		0.0418085	0.47515	0.0763767	0.191581	-0.0073374	0.900305	0.164808	0.00460811
CCL22		0.144903	0.0128779	0.192568	0.000903726	0.332626	5.02453e-09	0.310536	5.42167e-08
IL34		0.110556	0.0583081	0.0474549	0.417554	0.0552743	0.344944	0.155361	0.0076133
WNT16		0.0296456	0.612673	-0.0157556	0.787915	-0.180542	0.00188335	0.105927	0.0697347
GFAP		-0.0469702	0.422331	0.044785	0.444262	-0.0538987	0.357101	0.343168	1.50768e-09
FGF23		0.0539407	0.356726	0.143342	0.0138916	0.0232044	0.691934	0.0801352	0.170567
CST7		0.340451	2.06485e-09	0.416789	8.77654e-14	0.220206	0.000140957	0.176138	0.00243741
MMP3		0.120326	0.0392202	0.195396	0.000755517	0.0351895	0.547846	0.27771	1.31868e-06
CCL20		0.102745	0.0786	0.191192	0.000985137	0.191357	0.000975014	0.256456	8.45737e-06
Inhibin_B		0.118529	0.0422691	0.0963491	0.0991799	-0.00638029	0.913255	0.0852549	0.144773
IL36A		0.312576	4.38733e-08	0.261915	5.32694e-06	0.220395	0.000139057	0.172843	0.00294492
IL9		0.173833	0.00278321	0.325732	1.07756e-08	0.397289	1.47892e-12	0.219123	0.000152295
IL7R		-0.0982262	0.0927394	-0.176603	0.00237254	0.152339	0.00889047	0.129334	0.0265894
CXCL14		-0.166497	0.00420072	-0.102382	0.0796676	-0.0248662	0.671117	0.220669	0.000136353
CD200R1		0.0101904	0.861874	0.0886759	0.12927	0.206767	0.00035854	0.477802	3.5703e-18
CCL14		0.115079	0.0486845	0.297012	2.11927e-07	0.016926	0.772577	0.255748	8.97312e-06
IL5		0.0391714	0.503467	0.194927	0.000778412	0.0922062	0.11465	0.0873817	0.134976
IL19		0.0828626	0.156429	0.263803	4.52897e-06	0.299295	1.69177e-07	0.143978	0.0134704
IL23		0.109996	0.0596017	0.199407	0.00058352	0.141453	0.0152116	0.115697	0.04748
IL32		0.182654	0.0016607	0.101694	0.0817229	0.0554529	0.343386	0.365297	1.03653e-10
IL18R1		0.0659801	0.259433	0.0569639	0.330376	0.171527	0.00317316	0.409142	2.71574e-13
IL33		-0.137871	0.018019	-0.0836792	0.152374	-0.00389122	0.94703	0.311783	4.76426e-08
NGF		-0.0287779	0.623116	0.0996978	0.0879277	0.0218633	0.708906	0.262444	5.09091e-06
IL10RB		0.00963601	0.869319	0.11419	0.0504642	0.0454854	0.437164	0.393863	2.38389e-12
CEACAM5		-0.0495083	0.397668	-0.0251424	0.66768	0.0716641	0.220528	0.00782609	0.893703
SLURP1		0.0420537	0.472562	0.0495877	0.396911	-0.00735451	0.900074	0.239291	3.38479e-05
IL39		0.0143366	0.806622	-0.0248419	0.67142	0.0136662	0.815498	-0.0421754	0.471281
BMP7		0.17798	0.00218973	-0.0100342	0.86397	0.0512918	0.380866	0.191794	0.000948714
CCL16		-0.0612354	0.29534	-0.0903268	0.122263	0.0250397	0.668957	0.123281	0.0346102
KDR		0.0675809	0.248026	-0.0584114	0.318215	0.123275	0.0346189	0.056532	0.334062
CCL24		0.109802	0.0600557	0.0613878	0.294138	0.00329165	0.955183	0.00599756	0.91844
TNFRSF13C		0.145915	0.0122562	0.187831	0.00121322	0.283373	7.82193e-07	0.472236	9.78603e-18
AGER		-0.0725758	0.214698	-0.132847	0.0227113	-0.0982213	0.0927557	0.0775272	0.184956
IL6R		-0.0299779	0.608693	0.0161646	0.782547	-0.0628181	0.283012	0.420446	5.06109e-14
IL5RA		-0.108979	0.0620138	-0.121226	0.037764	0.0877878	0.133166	0.14742	0.01138
TNFSF4		-0.0265442	0.650348	-0.0267819	0.647427	0.0132265	0.821333	0.378155	1.98557e-11
CLCF1		0.00199427	0.972838	0.0129994	0.82435	0.124385	0.0330108	-0.040562	0.488425
CLEC4A		0.0747368	0.201321	0.167264	0.00402674	0.0242911	0.678293	-0.0625026	0.285441
IL20		0.159184	0.00623283	0.335919	3.46629e-09	0.213229	0.000230525	0.266764	3.50275e-06
CCL1		0.12155	0.0372516	0.177165	0.00229633	0.0022127	0.969864	0.401144	8.58534e-13
IL17RB		0.0550514	0.346896	0.0852768	0.144669	-0.0861525	0.140574	0.247171	1.81317e-05
IL35		-0.030101	0.607223	-0.0669425	0.252533	0.00374276	0.949048	0.0593278	0.310668
IL17F		0.00707107	0.903906	0.191154	0.00098749	0.125954	0.030845	0.294347	2.75025e-07
CCL23		0.212319	0.000245514	0.270394	2.5453e-06	0.255302	9.31314e-06	0.330551	6.33409e-09
ANXA1		0.00316577	0.956895	0.0759418	0.194129	0.023866	0.683618	0.167723	0.00392588
IL12p70		0.00802556	0.89101	0.024627	0.674098	0.0504464	0.388776	0.156583	0.00714496
MMP12		0.0449406	0.44268	0.203578	0.000443702	0.107558	0.0655144	0.448261	6.1433e-16
FGF21		-0.0898993	0.124048	-0.0691135	0.237438	-0.123025	0.0349912	0.17869	0.00210057
IL17B		0.0579075	0.322415	0.00869916	0.881927	0.182605	0.00166566	0.135698	0.0199334
VSTM1		0.191806	0.000947986	0.208861	0.00031118	-0.017914	0.759698	0.163797	0.00486839
MICA		0.0525625	0.369164	0.089132	0.127304	-0.0447392	0.444729	0.0188014	0.748187
IL13RA2		-0.0523861	0.370775	-0.0686937	0.240306	0.0350893	0.548987	0.182259	0.00170045
IL17C		0.106983	0.0669775	0.271756	2.2552e-06	0.169721	0.00351242	0.308469	6.70749e-08
CD276		0.0436136	0.45628	0.0855255	0.143497	0.025702	0.660739	-0.0498915	0.394021
SELE		0.150352	0.00983123	0.189542	0.00109166	0.0496415	0.396399	0.210029	0.000287366
EPO		0.170518	0.00335894	0.201393	0.000512517	0.0170818	0.770543	0.137601	0.0182474
CCL25		-0.232329	5.77541e-05	0.0312516	0.593549	0.164471	0.00469332	0.327035	9.34189e-09
IL22		0.0898458	0.124273	0.20796	0.000330807	0.13365	0.0218972	0.283868	7.46859e-07
CSF2RB		-0.000732971	0.990015	0.0705539	0.22778	0.183722	0.00155765	0.0806684	0.167731
TNFSF15		-0.0462809	0.42918	0.0226947	0.698368	0.0467937	0.424079	0.279865	1.08241e-06
IL4R		0.0109795	0.851298	0.0698368	0.232553	0.104377	0.0739448	0.257015	8.07017e-06
TNFRSF18		0.0671548	0.251028	0.0269743	0.645066	-0.169752	0.00350641	-0.0128821	0.82591
CCL15		0.0257837	0.659729	0.0572678	0.327798	0.101149	0.0833817	0.103215	0.0772368
FAM3D		0.00818319	0.888883	0.0225106	0.700696	0.0548857	0.348351	0.194124	0.000819164
AGRP		-0.17283	0.00294713	0.0769991	0.187976	-0.0571707	0.32862	0.13903	0.0170652
CCL3		0.058037	0.321332	0.0257684	0.659917	0.148328	0.0108787	-0.0275245	0.638337
IL1R2		-0.0245802	0.674682	-0.0327064	0.576463	0.0578485	0.322909	0.0976325	0.0947392
Activin_AB		-0.0791694	0.175795	-0.0311762	0.59444	0.0123604	0.832854	0.0670358	0.25187
TSLP		0.163667	0.00490285	0.222182	0.000122275	-0.0360355	0.538259	0.255883	8.87223e-06
TGFB3		0.0447622	0.444494	0.0293083	0.616724	-0.0200578	0.731983	0.0360581	0.538004
FGF19		-0.054955	0.347742	-0.0365945	0.531971	0.104444	0.07376	0.0948529	0.104564
MMP10		0.0623833	0.286364	0.33881	2.49329e-09	0.201608	0.000505334	0.295821	2.3819e-07
TNFSF9		-0.200318	0.000549884	-0.0878977	0.132678	0.0789554	0.17697	0.299145	1.71713e-07
CCL4		0.308786	6.49308e-08	0.408576	2.94888e-13	0.365386	1.02505e-10	0.128522	0.0275634
IL4		0.29253	3.27994e-07	0.148273	0.0109089	0.110595	0.05822	0.129407	0.0265036
FLT3LG		0.137986	0.0179224	0.100548	0.0852403	0.0434208	0.458275	0.301793	1.31915e-07
CCL28		0.0532537	0.362893	0.186988	0.00127756	0.213772	0.000221982	0.137397	0.0184225
CCL2		0.104451	0.0737401	-0.00772776	0.895031	-0.232998	5.49021e-05	0.182277	0.00169861
IL17A		-0.094595	0.105514	0.112693	0.0535808	0.047421	0.417887	0.296718	2.18148e-07
CX3CL1		0.120357	0.0391691	0.0638602	0.275086	0.132092	0.0235011	0.325465	1.10942e-08
IL36G		0.0110476	0.850387	0.0254372	0.664021	-0.0493333	0.399341	0.0863423	0.139698
TLR3		-0.00346322	0.952849	0.0487638	0.404811	0.24547	2.07829e-05	0.169709	0.00351489
GRN		0.0645662	0.269803	0.103733	0.0757549	0.0976162	0.0947945	0.596438	1.03217e-29
CCL8		0.199214	0.000590915	0.197377	0.000665463	0.348545	8.01716e-10	0.32958	7.05507e-09
LAG3		-0.0368426	0.529191	-0.0410338	0.483377	0.0103334	0.859956	0.591805	3.60283e-29
IL10		-0.00569796	0.922501	0.0934671	0.109753	0.0470205	0.421834	0.436808	3.96798e-15
IL18BP		0.00145983	0.980115	0.111411	0.0563775	-0.0169578	0.772162	0.602666	1.86231e-30
VCAM1		0.0985889	0.0915344	0.0940206	0.107657	0.0310986	0.595359	0.555932	3.01206e-25
IL12RB1		0.0072954	0.900873	0.0391986	0.503171	0.0472095	0.419969	0.631525	3.98605e-34
C1QA		0.0676006	0.247888	0.0264528	0.651472	0.0290899	0.619352	0.182449	0.0016812
IL12B		0.0700996	0.230795	0.145398	0.0125707	-0.0586091	0.316577	0.520915	7.51271e-22
IF 1_IF 13		0.134308	0.0212485	0.168916	0.00367405	0.0979424	0.093691	0.258748	6.97426e-06
IFNW1		0.101414	0.0825722	0.130976	0.0247116	0.104035	0.0749013	0.261313	5.60853e-06
MICB		0.0976739	0.0945985	0.250611	1.37149e-05	0.0889365	0.128143	0.427445	1.73226e-14
CXCL9		0.190092	0.00105505	0.19663	0.000698151	0.0659885	0.259372	0.587684	1.07669e-28
CXCL10		0.18853	0.00116215	0.196206	0.000717424	0.135234	0.0203647	0.451226	3.7466e-16
IFNL1		0.113626	0.0516208	0.180804	0.00185431	0.00367833	0.949924	0.413624	1.4056e-13
CCL19		0.0189932	0.745706	0.0847828	0.147019	0.0139463	0.811787	0.438072	3.24098e-15
IF 2		0.115527	0.0478076	0.155763	0.0074562	0.0841077	0.150277	0.246041	1.9855e-05
IL6		0.259646	6.46335e-06	0.452249	3.1553e-16	0.0855302	0.143475	0.148648	0.0107071
IL1RL1		0.233795	5.16763e-05	0.304812	9.73621e-08	0.0551213	0.346283	0.233121	5.4393e-05
IFNG		0.0708581	0.225777	0.117421	0.0442484	0.0364869	0.533178	0.308805	6.48037e-08
CSF3R		0.236715	4.13264e-05	0.342242	1.67874e-09	0.180385	0.0019009	0.33385	4.37922e-09
TNFSF11		0.140463	0.0159467	0.192786	0.000891416	0.156321	0.00724318	0.457707	1.24996e-16
CTSS		0.380968	1.36958e-11	0.552187	7.26908e-25	0.258564	7.0831e-06	0.482305	1.55762e-18
TNFRSF1B		0.20481	0.00040881	0.334852	3.91142e-09	0.109959	0.0596892	0.780016	2.12276e-61
CD274		0.0991566	0.0896732	0.148589	0.0107383	0.0115153	0.844132	0.638562	4.42693e-35
TNFSF13B		0.11478	0.0492768	0.0632286	0.279872	0.0136381	0.815871	0.310949	5.19451e-08
TNFSF10		-0.24497	2.16303e-05	-0.246307	1.94359e-05	0.0543923	0.352709	0.305495	9.08526e-08
IL3RA		0.102224	0.0801363	0.11203	0.0550131	0.233658	5.22173e-05	0.495587	1.25504e-19
CSF1		0.471781	1.06196e-17	0.412125	1.75384e-13	0.179284	0.00202854	0.312499	4.4225e-08
IFNB1		0.131553	0.024079	0.179847	0.00196226	0.30158	1.34768e-07	0.320388	1.92171e-08
FASLG		0.126967	0.0295121	0.0683667	0.242557	-0.0342307	0.558813	0.406637	3.90732e-13
LGALS9		0.411325	1.97299e-13	0.202569	0.000474345	0.248567	1.61976e-05	0.355384	3.5284e-10
GZMB		0.401066	8.68068e-13	0.265806	3.80776e-06	0.16864	0.00373102	0.457253	1.35094e-16
LTBR		0.219642	0.000146754	0.392299	2.95932e-12	0.0153508	0.79324	0.171262	0.00322102
CD93		0.0326312	0.577341	0.0509747	0.383821	0.0238485	0.683837	0.171056	0.00325875
TNFRSF11A		0.252974	1.12966e-05	0.409316	2.64749e-13	0.133441	0.0221061	0.347743	8.81551e-10
FLT1		0.181558	0.00177306	0.412834	1.57971e-13	0.294699	2.65743e-07	0.204371	0.000420933
TIMP2		0.530464	9.73633e-23	0.51599	2.10215e-21	0.248289	1.65657e-05	0.286765	5.68883e-07
TNFRSF1A		0.278601	1.21549e-06	0.407378	3.50961e-13	0.0867092	0.138017	0.482867	1.40343e-18
TAFA5		0.19475	0.000787249	0.254274	1.01443e-05	0.0597116	0.307543	0.13162	0.0240065
VSNL1		0.110853	0.057631	0.100134	0.086541	0.0554798	0.343151	0.193989	0.000826204
SPP1		0.117497	0.0441092	0.165653	0.00440014	0.0458827	0.433166	0.236968	4.05254e-05
CXADR		0.195411	0.000754794	0.230466	6.6446e-05	-0.0881936	0.131374	0.00121622	0.983433
GDF15		0.155307	0.00763461	0.334041	4.28583e-09	-0.040242	0.491865	0.250472	1.38718e-05
KITLG		0.0108498	0.853034	0.0673776	0.249456	0.0290054	0.620371	0.329292	7.28383e-09
